# Transcription Factor HNF4A is Involved in Breast Cancer Recurrence

**DOI:** 10.1101/2024.03.23.586428

**Authors:** Rahul Valiya Veettil, Noah Eyal Altman, Ruth Hashkes, Eitan Rubin

**Author notes:** **Correspondence:** Eitan Rubin.

## Abstract

Recurrence is a major challenge for breast cancer (BC) management, yet its mechanism is poorly understood. Although computational analysis of expression compendia has proved useful for studying BC recurrence, some recently developed methods have not been used for this purpose. Here we present a bioinformatics reanalysis of a compendium containing 1519 cases with documentation of expression and information about recurrence with >5y follow-up. A compendium of expression profiles were divided into sub-cohorts by time to recurrence, and genes were ranked by the relative significance of expression differences. The top 1% of the genes (131 genes) were used in enrichment and induced network module analyses. The findings were validated in two independent cohorts, E-MTAB-365 and GSE20685. HNF4A was found to be the major hub in the genes whose expression differs most strikingly between short and long/no recurrence patients: it is highly connected to differentially expressed genes, and high expression of HNF4A is associated with longer recurrence-free survival in the compendium, even when it was split by ER status. These results were further validated in two independent cohorts of ER+ + endocrine + chemotherapy-treated patients and found to be concordant. Here we re-analyze a previously published compendium and find that HNF4A is pivotal to expression differences between early and late/non-recurring BC patients. HNF4A has been reported to be associated with cancer risk in several cancers and is speculated to be recurrence-associated in BC. However, we establish for the first time an association between BC time-to-recurrence and HNF4A expression. Further research is required to check if HNF4A expression is causative or just correlative to recurrence. Yet since linoleic acid is a ligand of HNF4A, our finding may explain why consumption of linoleic acid was proposed to affect recurrence risk in BC.
