## Supplementary Table S2 for "Transcription Factor HNF4A is Involved in Breast Cancer Recurrence"

### Sheet: Supplementary table S2
Term	Overlap	P-value	Adjusted P-value	Z-score	Combined Score	Genes
Immune System_Homo sapiens_R-HSA-168256	26/1547	7.02965e-06	0.00363742	-2.23223	26.4863	EDA;UBE2D4;ADCY3;KIR2DL1;HSP90B1;RNF216;RACGAP1;CASP3;KIF5B;NOS1;IKBKG;JAK3;BRAP;ACTR2;HSP90AA1;KIF23;PPP2R5C;NCR2;PSMC6;PSMA4;PSMA2;CAPZA2;PSMC2;UBE2V2;CALM1;TRIM10
M Phase_Homo sapiens_R-HSA-68886	10/268	1.09726e-05	0.00363742	-2.44091	27.8754	RAB1A;PSMC6;STAG2;PSMA4;PSMA2;H2AFZ;PSMC2;LMNA;KIF23;PPP2R5C
The role of GTSE1 in G2/M progression after G2 checkpoint_Homo sapiens_R-HSA-8852276	1959-05-01	4.21015e-05	0.00408784	-2.25057	22.6755	HSP90AA1;PSMC6;PSMA4;PSMA2;PSMC2
CLEC7A (Dectin-1) signaling_Homo sapiens_R-HSA-5607764	1999-06-01	4.79145e-05	0.00408784	-2.10507	20.9372	PSMC6;PSMA4;PSMA2;PSMC2;IKBKG;CALM1
VEGFA-VEGFR2 Pathway_Homo sapiens_R-HSA-4420097	10/320	4.99129e-05	0.00408784	-2.50128	24.7758	BRAP;HSP90AA1;PSMC6;PSMA4;PSMA2;PSMC2;CTNNA1;PPP2R5C;CALM1;JAK3
Cell Cycle~ Mitotic_Homo sapiens_R-HSA-69278	12/462	5.30226e-05	0.00408784	-2.43178	23.9403	RAB1A;HSP90AA1;PSMC6;PSMA4;PPP1R12A;STAG2;PSMA2;H2AFZ;PSMC2;LMNA;KIF23;PPP2R5C
Signaling by VEGF_Homo sapiens_R-HSA-194138	10/328	6.13546e-05	0.00408784	-2.46635	23.9207	BRAP;HSP90AA1;PSMC6;PSMA4;PSMA2;PSMC2;CTNNA1;PPP2R5C;CALM1;JAK3
Activation of NF-kappaB in B cells_Homo sapiens_R-HSA-1169091	1966-05-01	7.24533e-05	0.00408784	-2.19324	20.9072	PSMC6;PSMA4;PSMA2;PSMC2;IKBKG
Innate Immune System_Homo sapiens_R-HSA-168249	16/807	7.73453e-05	0.00408784	-2.35885	22.3318	BRAP;ACTR2;HSP90AA1;ADCY3;PPP2R5C;HSP90B1;NCR2;PSMC6;PSMA4;RNF216;PSMA2;PSMC2;CAPZA2;IKBKG;CALM1;JAK3
Cell Cycle_Homo sapiens_R-HSA-1640170	13/566	8.96082e-05	0.00408784	-2.38	22.1818	RAB1A;HSP90AA1;PPP1R12A;H2AFZ;KIF23;PPP2R5C;PSMC6;PSMA4;STAG2;PSMA2;PSMC2;LMNA;UBE2V2
DAP12 interactions_Homo sapiens_R-HSA-2172127	10/359	0.000129186	0.00408784	-2.49067	22.3021	BRAP;NCR2;PSMC6;PSMA4;PSMA2;PSMC2;ADCY3;PPP2R5C;CALM1;JAK3
Signaling by FGFR2_Homo sapiens_R-HSA-5654738	10/361	0.000135168	0.00408784	-2.57094	22.9045	BRAP;PSMC6;PSMA4;PSMA2;POLR2C;PSMC2;ADCY3;PPP2R5C;CALM1;JAK3
Mitotic Anaphase_Homo sapiens_R-HSA-68882	7/173	0.000145576	0.00408784	-2.2445	19.8297	PSMC6;STAG2;PSMA4;PSMA2;PSMC2;LMNA;PPP2R5C
Mitotic Metaphase and Anaphase_Homo sapiens_R-HSA-2555396	7/174	0.000150862	0.00408784	-2.23837	19.6957	PSMC6;STAG2;PSMA4;PSMA2;PSMC2;LMNA;PPP2R5C
Signaling by FGFR_Homo sapiens_R-HSA-190236	10/366	0.000151154	0.00408784	-2.52391	22.2033	BRAP;PSMC6;PSMA4;PSMA2;POLR2C;PSMC2;ADCY3;PPP2R5C;CALM1;JAK3
C-type lectin receptors (CLRs)_Homo sapiens_R-HSA-5621481	6/123	0.000159886	0.00408784	-2.03652	17.8013	PSMC6;PSMA4;PSMA2;PSMC2;IKBKG;CALM1
GRB2 events in EGFR signaling_Homo sapiens_R-HSA-179812	8/235	0.000161359	0.00408784	-2.31884	20.2479	BRAP;PSMC6;PSMA4;PSMA2;PSMC2;PPP2R5C;CALM1;JAK3
RAF/MAP kinase cascade_Homo sapiens_R-HSA-5673001	8/235	0.000161359	0.00408784	-2.30723	20.1464	BRAP;PSMC6;PSMA4;PSMA2;PSMC2;PPP2R5C;CALM1;JAK3
SHC1 events in EGFR signaling_Homo sapiens_R-HSA-180336	8/235	0.000161359	0.00408784	-2.30159	20.0972	BRAP;PSMC6;PSMA4;PSMA2;PSMC2;PPP2R5C;CALM1;JAK3
SHC1 events in ERBB4 signaling_Homo sapiens_R-HSA-1250347	8/235	0.000161359	0.00408784	-2.2888	19.9856	BRAP;PSMC6;PSMA4;PSMA2;PSMC2;PPP2R5C;CALM1;JAK3
SOS-mediated signalling_Homo sapiens_R-HSA-112412	8/235	0.000161359	0.00408784	-2.27972	19.9062	BRAP;PSMC6;PSMA4;PSMA2;PSMC2;PPP2R5C;CALM1;JAK3
FRS-mediated FGFR1 signaling_Homo sapiens_R-HSA-5654693	8/236	0.000166114	0.00408784	-2.31073	20.1099	BRAP;PSMC6;PSMA4;PSMA2;PSMC2;PPP2R5C;CALM1;JAK3
FRS-mediated FGFR2 signaling_Homo sapiens_R-HSA-5654700	8/236	0.000166114	0.00408784	-2.30604	20.0691	BRAP;PSMC6;PSMA4;PSMA2;PSMC2;PPP2R5C;CALM1;JAK3
FRS-mediated FGFR3 signaling_Homo sapiens_R-HSA-5654706	8/236	0.000166114	0.00408784	-2.29649	19.9859	BRAP;PSMC6;PSMA4;PSMA2;PSMC2;PPP2R5C;CALM1;JAK3
FRS-mediated FGFR4 signaling_Homo sapiens_R-HSA-5654712	8/236	0.000166114	0.00408784	-2.28507	19.8865	BRAP;PSMC6;PSMA4;PSMA2;PSMC2;PPP2R5C;CALM1;JAK3
ARMS-mediated activation_Homo sapiens_R-HSA-170984	8/239	0.000181077	0.00408784	-2.29219	19.7508	BRAP;PSMC6;PSMA4;PSMA2;PSMC2;PPP2R5C;CALM1;JAK3
Signalling to p38 via RIT and RIN_Homo sapiens_R-HSA-187706	8/239	0.000181077	0.00408784	-2.26189	19.4898	BRAP;PSMC6;PSMA4;PSMA2;PSMC2;PPP2R5C;CALM1;JAK3
Frs2-mediated activation_Homo sapiens_R-HSA-170968	8/240	0.000186305	0.00408784	-2.28248	19.6023	BRAP;PSMC6;PSMA4;PSMA2;PSMC2;PPP2R5C;CALM1;JAK3
MAPK1/MAPK3 signaling_Homo sapiens_R-HSA-5684996	8/241	0.000191656	0.00408784	-2.29123	19.6125	BRAP;PSMC6;PSMA4;PSMA2;PSMC2;PPP2R5C;CALM1;JAK3
Prolonged ERK activation events_Homo sapiens_R-HSA-169893	8/242	0.000197132	0.00408784	-2.28082	19.4592	BRAP;PSMC6;PSMA4;PSMA2;PSMC2;PPP2R5C;CALM1;JAK3
Signaling by Leptin_Homo sapiens_R-HSA-2586552	8/243	0.000202737	0.00408784	-2.25969	19.2155	BRAP;PSMC6;PSMA4;PSMA2;PSMC2;PPP2R5C;CALM1;JAK3
Degradation of beta-catenin by the destruction complex_Homo sapiens_R-HSA-195253	1982-05-01	0.00020347	0.00408784	-1.98763	16.8948	PSMC6;PSMA4;PSMA2;PSMC2;PPP2R5C
Interleukin receptor SHC signaling_Homo sapiens_R-HSA-912526	8/245	0.00021434	0.00408784	-2.2415	18.9361	BRAP;PSMC6;PSMA4;PSMA2;PSMC2;PPP2R5C;CALM1;JAK3
Signalling to RAS_Homo sapiens_R-HSA-167044	8/246	0.000220343	0.00408784	-2.24347	18.8907	BRAP;PSMC6;PSMA4;PSMA2;PSMC2;PPP2R5C;CALM1;JAK3
Metabolism of polyamines_Homo sapiens_R-HSA-351202	1984-05-01	0.000227827	0.00408784	-1.90305	15.9607	PSMC6;PSMA4;PSMA2;PSMC2;ENOPH1
VEGFR2 mediated cell proliferation_Homo sapiens_R-HSA-5218921	8/248	0.000232762	0.00408784	-2.25191	18.8383	BRAP;PSMC6;PSMA4;PSMA2;PSMC2;PPP2R5C;CALM1;JAK3
Regulation of mRNA stability by proteins that bind AU-rich elements_Homo sapiens_R-HSA-450531	1986-05-01	0.000254341	0.00408784	-1.83978	15.2276	PSMC6;PSMA4;ANP32A;PSMA2;PSMC2
Interleukin-2 signaling_Homo sapiens_R-HSA-451927	8/252	0.000259327	0.00408784	-2.18256	18.0223	BRAP;PSMC6;PSMA4;PSMA2;PSMC2;PPP2R5C;CALM1;JAK3
Signaling by Interleukins_Homo sapiens_R-HSA-449147	10/392	0.000262411	0.00408784	-2.15045	17.7317	BRAP;PSMC6;PSMA4;PSMA2;CASP3;PSMC2;IKBKG;PPP2R5C;CALM1;JAK3
Signalling to ERKs_Homo sapiens_R-HSA-187687	8/253	0.000266343	0.00408784	-2.17259	17.882	BRAP;PSMC6;PSMA4;PSMA2;PSMC2;PPP2R5C;CALM1;JAK3
Regulation of activated PAK-2p34 by proteasome mediated degradation_Homo sapiens_R-HSA-211733	1949-04-01	0.000296441	0.00408784	-1.6684	13.5535	PSMC6;PSMA4;PSMA2;PSMC2
Cross-presentation of soluble exogenous antigens (endosomes)_Homo sapiens_R-HSA-1236978	1949-04-01	0.000296441	0.00408784	-1.57902	12.8274	PSMC6;PSMA4;PSMA2;PSMC2
Regulation of Apoptosis_Homo sapiens_R-HSA-169911	1950-04-01	0.000320594	0.00408784	-1.68019	13.5177	PSMC6;PSMA4;PSMA2;PSMC2
CDK-mediated phosphorylation and removal of Cdc6_Homo sapiens_R-HSA-69017	1950-04-01	0.000320594	0.00408784	-1.67222	13.4536	PSMC6;PSMA4;PSMA2;PSMC2
Regulation of ornithine decarboxylase (ODC)_Homo sapiens_R-HSA-350562	1950-04-01	0.000320594	0.00408784	-1.62935	13.1087	PSMC6;PSMA4;PSMA2;PSMC2
Ubiquitin-dependent degradation of Cyclin D1_Homo sapiens_R-HSA-69229	1950-04-01	0.000320594	0.00408784	-1.53366	12.3388	PSMC6;PSMA4;PSMA2;PSMC2
Ubiquitin-dependent degradation of Cyclin D_Homo sapiens_R-HSA-75815	1950-04-01	0.000320594	0.00408784	-1.5228	12.2514	PSMC6;PSMA4;PSMA2;PSMC2
Downstream signaling of activated FGFR2_Homo sapiens_R-HSA-5654696	9/329	0.000322585	0.00408784	-2.15804	17.3488	BRAP;PSMC6;PSMA4;PSMA2;PSMC2;ADCY3;PPP2R5C;CALM1;JAK3
Downstream signaling of activated FGFR3_Homo sapiens_R-HSA-5654708	9/329	0.000322585	0.00408784	-2.15047	17.2879	BRAP;PSMC6;PSMA4;PSMA2;PSMC2;ADCY3;PPP2R5C;CALM1;JAK3
Downstream signaling of activated FGFR4_Homo sapiens_R-HSA-5654716	9/329	0.000322585	0.00408784	-2.14007	17.2043	BRAP;PSMC6;PSMA4;PSMA2;PSMC2;ADCY3;PPP2R5C;CALM1;JAK3
Interleukin-3~ 5 and GM-CSF signaling_Homo sapiens_R-HSA-512988	8/261	0.000328254	0.00408784	-2.08493	16.7247	BRAP;PSMC6;PSMA4;PSMA2;PSMC2;PPP2R5C;CALM1;JAK3
Downstream signaling of activated FGFR1_Homo sapiens_R-HSA-5654687	9/332	0.000344693	0.00408784	-2.13449	17.018	BRAP;PSMC6;PSMA4;PSMA2;PSMC2;ADCY3;PPP2R5C;CALM1;JAK3
Signaling by FGFR4_Homo sapiens_R-HSA-5654743	9/332	0.000344693	0.00408784	-2.13256	17.0026	BRAP;PSMC6;PSMA4;PSMA2;PSMC2;ADCY3;PPP2R5C;CALM1;JAK3
Autodegradation of the E3 ubiquitin ligase COP1_Homo sapiens_R-HSA-349425	1951-04-01	0.000346126	0.00408784	-1.55964	12.4283	PSMC6;PSMA4;PSMA2;PSMC2
Vpu mediated degradation of CD4_Homo sapiens_R-HSA-180534	1951-04-01	0.000346126	0.00408784	-1.54401	12.3038	PSMC6;PSMA4;PSMA2;PSMC2
Signaling by FGFR3_Homo sapiens_R-HSA-5654741	9/333	0.000352335	0.00408784	-2.11417	16.8096	BRAP;PSMC6;PSMA4;PSMA2;PSMC2;ADCY3;PPP2R5C;CALM1;JAK3
NCAM signaling for neurite out-growth_Homo sapiens_R-HSA-375165	8/266	0.000372587	0.00408784	-2.01992	15.9474	BRAP;PSMC6;PSMA4;PSMA2;PSMC2;PPP2R5C;CALM1;JAK3
p53-Independent DNA Damage Response_Homo sapiens_R-HSA-69610	1952-04-01	0.00037308	0.00408784	-1.55608	12.2833	PSMC6;PSMA4;PSMA2;PSMC2
p53-Independent G1/S DNA damage checkpoint_Homo sapiens_R-HSA-69613	1952-04-01	0.00037308	0.00408784	-1.54101	12.1643	PSMC6;PSMA4;PSMA2;PSMC2
Ubiquitin Mediated Degradation of Phosphorylated Cdc25A_Homo sapiens_R-HSA-69601	1952-04-01	0.00037308	0.00408784	-1.53105	12.0857	PSMC6;PSMA4;PSMA2;PSMC2
Signaling by FGFR1_Homo sapiens_R-HSA-5654736	9/336	0.000376106	0.00408784	-2.06378	16.2742	BRAP;PSMC6;PSMA4;PSMA2;PSMC2;ADCY3;PPP2R5C;CALM1;JAK3
Vif-mediated degradation of APOBEC3G_Homo sapiens_R-HSA-180585	1953-04-01	0.000401503	0.00420653	-1.60592	12.5588	PSMC6;PSMA4;PSMA2;PSMC2
TNFR2 non-canonical NF-kB pathway_Homo sapiens_R-HSA-5668541	1995-05-01	0.000403753	0.00420653	-1.6489	12.8857	PSMC6;EDA;PSMA4;PSMA2;PSMC2
Downstream signal transduction_Homo sapiens_R-HSA-186763	9/341	0.000418661	0.00420653	-2.02567	15.7566	BRAP;PSMC6;PSMA4;PSMA2;PSMC2;ADCY3;PPP2R5C;CALM1;JAK3
AUF1 (hnRNP D0) binds and destabilizes mRNA_Homo sapiens_R-HSA-450408	1954-04-01	0.000431439	0.00420653	-1.48003	11.4678	PSMC6;PSMA4;PSMA2;PSMC2
Degradation of AXIN_Homo sapiens_R-HSA-4641257	1954-04-01	0.000431439	0.00420653	-1.47935	11.4626	PSMC6;PSMA4;PSMA2;PSMC2
SCF-beta-TrCP mediated degradation of Emi1_Homo sapiens_R-HSA-174113	1954-04-01	0.000431439	0.00420653	-1.43794	11.1417	PSMC6;PSMA4;PSMA2;PSMC2
Stabilization of p53_Homo sapiens_R-HSA-69541	1954-04-01	0.000431439	0.00420653	-1.42189	11.0174	PSMC6;PSMA4;PSMA2;PSMC2
DAP12 signaling_Homo sapiens_R-HSA-2424491	9/344	0.000446046	0.00428592	-2.00676	15.4824	BRAP;PSMC6;PSMA4;PSMA2;PSMC2;ADCY3;PPP2R5C;CALM1;JAK3
Hh mutants that don't undergo autocatalytic processing are degraded by ERAD_Homo sapiens_R-HSA-5362768	1955-04-01	0.000462934	0.00438465	-1.53839	11.8117	PSMC6;PSMA4;PSMA2;PSMC2
Adaptive Immune System_Homo sapiens_R-HSA-1280218	14/762	0.000478995	0.00443324	-1.68912	12.9114	UBE2D4;KIF23;KIR2DL1;PPP2R5C;NCR2;PSMC6;PSMA4;RACGAP1;PSMA2;KIF5B;PSMC2;UBE2V2;IKBKG;CALM1
Downstream TCR signaling_Homo sapiens_R-HSA-202424	1999-05-01	0.000488125	0.00443324	-1.45545	11.0977	PSMC6;PSMA4;PSMA2;PSMC2;IKBKG
Hedgehog 'off' state_Homo sapiens_R-HSA-5610787	1999-05-01	0.000488125	0.00443324	-1.41554	10.7934	PSMC6;PSMA4;PSMA2;PSMC2;ADCY3
Degradation of DVL_Homo sapiens_R-HSA-4641258	1956-04-01	0.000496035	0.0044442	-1.39919	10.6462	PSMC6;PSMA4;PSMA2;PSMC2
Hh mutants abrogate ligand secretion_Homo sapiens_R-HSA-5387390	1957-04-01	0.000530786	0.00469215	-1.51224	11.4041	PSMC6;PSMA4;PSMA2;PSMC2
Signaling by EGFR_Homo sapiens_R-HSA-177929	9/355	0.000559395	0.00474237	-1.92793	14.4376	BRAP;PSMC6;PSMA4;PSMA2;PSMC2;ADCY3;PPP2R5C;CALM1;JAK3
NIK-->noncanonical NF-kB signaling_Homo sapiens_R-HSA-5676590	1958-04-01	0.000567234	0.00474237	-1.39917	10.4584	PSMC6;PSMA4;PSMA2;PSMC2
CDT1 association with the CDC6:ORC:origin complex_Homo sapiens_R-HSA-68827	1958-04-01	0.000567234	0.00474237	-1.37743	10.2959	PSMC6;PSMA4;PSMA2;PSMC2
MAPK family signaling cascades_Homo sapiens_R-HSA-5683057	8/284	0.00057438	0.00474237	-1.84425	13.7622	BRAP;PSMC6;PSMA4;PSMA2;PSMC2;PPP2R5C;CALM1;JAK3
IRS-mediated signalling_Homo sapiens_R-HSA-112399	8/284	0.00057438	0.00474237	-1.83282	13.6769	BRAP;PSMC6;PSMA4;PSMA2;PSMC2;PPP2R5C;CALM1;JAK3
Degradation of GLI2 by the proteasome_Homo sapiens_R-HSA-5610783	1959-04-01	0.000605425	0.00474237	-1.34214	9.94467	PSMC6;PSMA4;PSMA2;PSMC2
GLI3 is processed to GLI3R by the proteasome_Homo sapiens_R-HSA-5610785	1959-04-01	0.000605425	0.00474237	-1.32447	9.81374	PSMC6;PSMA4;PSMA2;PSMC2
Degradation of GLI1 by the proteasome_Homo sapiens_R-HSA-5610780	1959-04-01	0.000605425	0.00474237	-1.31648	9.75455	PSMC6;PSMA4;PSMA2;PSMC2
SCF(Skp2)-mediated degradation of p27/p21_Homo sapiens_R-HSA-187577	1959-04-01	0.000605425	0.00474237	-1.16703	8.64721	PSMC6;PSMA4;PSMA2;PSMC2
Insulin receptor signalling cascade_Homo sapiens_R-HSA-74751	8/287	0.000615302	0.00474237	-1.7781	13.1462	BRAP;PSMC6;PSMA4;PSMA2;PSMC2;PPP2R5C;CALM1;JAK3
IGF1R signaling cascade_Homo sapiens_R-HSA-2428924	8/288	0.000629455	0.00474237	-1.79126	13.2027	BRAP;PSMC6;PSMA4;PSMA2;PSMC2;PPP2R5C;CALM1;JAK3
IRS-related events triggered by IGF1R_Homo sapiens_R-HSA-2428928	8/288	0.000629455	0.00474237	-1.78145	13.1305	BRAP;PSMC6;PSMA4;PSMA2;PSMC2;PPP2R5C;CALM1;JAK3
Signaling by Type 1 Insulin-like Growth Factor 1 Receptor (IGF1R)_Homo sapiens_R-HSA-2404192	8/288	0.000629455	0.00474237	-1.77215	13.0619	BRAP;PSMC6;PSMA4;PSMA2;PSMC2;PPP2R5C;CALM1;JAK3
FCERI mediated MAPK activation_Homo sapiens_R-HSA-2871796	8/289	0.000643869	0.00478688	-1.74874	12.8498	BRAP;PSMC6;PSMA4;PSMA2;PSMC2;PPP2R5C;CALM1;JAK3
Developmental Biology_Homo sapiens_R-HSA-1266738	14/786	0.000649803	0.00478688	-1.59793	11.7269	BRAP;ACTR2;HSP90AA1;H2AFZ;MED9;PPP2R5C;PSMC6;PSMA4;PSMA2;POLR2C;PSMC2;CTNNA1;CALM1;JAK3
Signaling by PDGF_Homo sapiens_R-HSA-186797	9/364	0.000668833	0.00487293	-1.77523	12.9769	BRAP;PSMC6;PSMA4;PSMA2;PSMC2;ADCY3;PPP2R5C;CALM1;JAK3
Dectin-1 mediated noncanonical NF-kB signaling_Homo sapiens_R-HSA-5607761	1961-04-01	0.000687224	0.00495249	-1.33098	9.69335	PSMC6;PSMA4;PSMA2;PSMC2
Separation of Sister Chromatids_Homo sapiens_R-HSA-2467813	6/162	0.000699081	0.00498377	-1.52389	11.0722	PSMC6;STAG2;PSMA4;PSMA2;PSMC2;PPP2R5C
VEGFR2 mediated vascular permeability_Homo sapiens_R-HSA-5218920	2027-03-01	0.000715997	0.0050385	-0.509249	3.6879	HSP90AA1;CTNNA1;CALM1
Apoptosis_Homo sapiens_R-HSA-109581	6/163	0.000721957	0.0050385	-1.36494	9.87337	PSMC6;PSMA4;PSMA2;CASP3;PSMC2;LMNA
Autodegradation of Cdh1 by Cdh1:APC/C_Homo sapiens_R-HSA-174084	1962-04-01	0.000730924	0.00504795	-1.24542	8.99342	PSMC6;PSMA4;PSMA2;PSMC2
Signalling by NGF_Homo sapiens_R-HSA-166520	10/450	0.000769822	0.00514748	-1.62318	11.6371	BRAP;PSMC6;PSMA4;PSMA2;CASP3;PSMC2;ADCY3;PPP2R5C;CALM1;JAK3
Asymmetric localization of PCP proteins_Homo sapiens_R-HSA-4608870	1963-04-01	0.000776554	0.00514748	-1.27455	9.12663	PSMC6;PSMA4;PSMA2;PSMC2
p53-Dependent G1 DNA Damage Response_Homo sapiens_R-HSA-69563	1963-04-01	0.000776554	0.00514748	-1.12456	8.05257	PSMC6;PSMA4;PSMA2;PSMC2
p53-Dependent G1/S DNA damage checkpoint_Homo sapiens_R-HSA-69580	1963-04-01	0.000776554	0.00514748	-1.11458	7.98108	PSMC6;PSMA4;PSMA2;PSMC2
Cytokine Signaling in Immune system_Homo sapiens_R-HSA-1280215	12/620	0.000784156	0.00514748	-1.51519	10.8349	BRAP;PSMC6;PSMA4;EDA;PSMA2;CASP3;PSMC2;IKBKG;PPP2R5C;CALM1;JAK3;TRIM10
Programmed Cell Death_Homo sapiens_R-HSA-5357801	6/166	0.000794073	0.00516148	-1.32719	9.47389	PSMC6;PSMA4;PSMA2;CASP3;PSMC2;LMNA
NGF signalling via TRKA from the plasma membrane_Homo sapiens_R-HSA-187037	9/374	0.000810374	0.00520398	-1.64814	11.7315	BRAP;PSMC6;PSMA4;PSMA2;PSMC2;ADCY3;PPP2R5C;CALM1;JAK3
FCERI mediated NF-kB activation_Homo sapiens_R-HSA-2871837	5/111	0.000821742	0.00520398	-1.2308	8.7437	PSMC6;PSMA4;PSMA2;PSMC2;IKBKG
Hedgehog ligand biogenesis_Homo sapiens_R-HSA-5358346	1964-04-01	0.00082416	0.00520398	-1.30204	9.24601	PSMC6;PSMA4;PSMA2;PSMC2
ER-Phagosome pathway_Homo sapiens_R-HSA-1236974	1965-04-01	0.000873789	0.00536899	-1.09115	7.68462	PSMC6;PSMA4;PSMA2;PSMC2
G1/S DNA Damage Checkpoints_Homo sapiens_R-HSA-69615	1965-04-01	0.000873789	0.00536899	-1.07018	7.5369	PSMC6;PSMA4;PSMA2;PSMC2
Signaling by the B Cell Receptor (BCR)_Homo sapiens_R-HSA-983705	7/233	0.000874587	0.00536899	-1.50737	10.6145	PSMC6;PSMA4;PSMA2;PSMC2;IKBKG;PPP2R5C;CALM1
APC/C:Cdc20 mediated degradation of Securin_Homo sapiens_R-HSA-174154	1966-04-01	0.000925488	0.00562935	-1.15985	8.10175	PSMC6;PSMA4;PSMA2;PSMC2
Assembly of the pre-replicative complex_Homo sapiens_R-HSA-68867	1967-04-01	0.000979304	0.00582487	-1.16903	8.09979	PSMC6;PSMA4;PSMA2;PSMC2
Regulation of RAS by GAPs_Homo sapiens_R-HSA-5658442	1967-04-01	0.000979304	0.00582487	-1.11938	7.75585	PSMC6;PSMA4;PSMA2;PSMC2
G2/M Transition_Homo sapiens_R-HSA-69275	6/173	0.00098399	0.00582487	-1.27134	8.80262	HSP90AA1;PSMC6;PPP1R12A;PSMA4;PSMA2;PSMC2
Signaling by Insulin receptor_Homo sapiens_R-HSA-74752	8/311	0.00103485	0.00601996	-1.51536	10.4158	BRAP;PSMC6;PSMA4;PSMA2;PSMC2;PPP2R5C;CALM1;JAK3
Cyclin E associated events during G1/S transition_Homo sapiens_R-HSA-69202	1968-04-01	0.00103528	0.00601996	-0.982012	6.74945	PSMC6;PSMA4;PSMA2;PSMC2
Mitotic G2-G2/M phases_Homo sapiens_R-HSA-453274	6/175	0.00104419	0.00601996	-1.25873	8.64056	HSP90AA1;PSMC6;PPP1R12A;PSMA4;PSMA2;PSMC2
TCR signaling_Homo sapiens_R-HSA-202403	5/118	0.00108172	0.0061826	-1.11828	7.63699	PSMC6;PSMA4;PSMA2;PSMC2;IKBKG
Cyclin A:Cdk2-associated events at S phase entry_Homo sapiens_R-HSA-69656	1969-04-01	0.00109347	0.00619635	-0.977807	6.66708	PSMC6;PSMA4;PSMA2;PSMC2
Orc1 removal from chromatin_Homo sapiens_R-HSA-68949	1970-04-01	0.00115392	0.00642899	-1.02803	6.9542	PSMC6;PSMA4;PSMA2;PSMC2
Switching of origins to a post-replicative state_Homo sapiens_R-HSA-69052	1970-04-01	0.00115392	0.00642899	-1.01628	6.87475	PSMC6;PSMA4;PSMA2;PSMC2
Fc epsilon receptor (FCERI) signaling_Homo sapiens_R-HSA-2454202	9/395	0.00118758	0.0065614	-1.47008	9.90224	BRAP;PSMC6;PSMA4;PSMA2;PSMC2;IKBKG;PPP2R5C;CALM1;JAK3
APC/C:Cdh1 mediated degradation of Cdc20 and other APC/C:Cdh1 targeted proteins in late mitosis/early G1_Homo sapiens_R-HSA-174178	1971-04-01	0.00121667	0.00661192	-1.09502	7.34935	PSMC6;PSMA4;PSMA2;PSMC2
Cdc20:Phospho-APC/C mediated degradation of Cyclin A_Homo sapiens_R-HSA-174184	1971-04-01	0.00121667	0.00661192	-1.04313	7.0011	PSMC6;PSMA4;PSMA2;PSMC2
APC:Cdc20 mediated degradation of cell cycle proteins prior to satisfation of the cell cycle checkpoint_Homo sapiens_R-HSA-179419	1972-04-01	0.00128178	0.00685336	-1.05853	7.0493	PSMC6;PSMA4;PSMA2;PSMC2
Removal of licensing factors from origins_Homo sapiens_R-HSA-69300	1972-04-01	0.00128178	0.00685336	-1.02921	6.85401	PSMC6;PSMA4;PSMA2;PSMC2
S Phase_Homo sapiens_R-HSA-69242	5/124	0.0013493	0.00715671	-1.15314	7.62012	PSMC6;STAG2;PSMA4;PSMA2;PSMC2
Signaling by SCF-KIT_Homo sapiens_R-HSA-1433557	8/325	0.00136964	0.00720693	-1.41071	9.30107	BRAP;PSMC6;PSMA4;PSMA2;PSMC2;PPP2R5C;CALM1;JAK3
APC/C:Cdc20 mediated degradation of mitotic proteins_Homo sapiens_R-HSA-176409	1974-04-01	0.00141922	0.007409	-1.03444	6.78352	PSMC6;PSMA4;PSMA2;PSMC2
RHO GTPase Effectors_Homo sapiens_R-HSA-195258	7/255	0.00147304	0.0075753	-1.22374	7.9793	ACTR2;PPP1R12A;H2AFZ;KIF5B;CTNNA1;PPP2R5C;CALM1
Regulation of DNA replication_Homo sapiens_R-HSA-69304	1975-04-01	0.00149165	0.0075753	-1.01782	6.62381	PSMC6;PSMA4;PSMA2;PSMC2
Activation of APC/C and APC/C:Cdc20 mediated degradation of mitotic proteins_Homo sapiens_R-HSA-176814	1975-04-01	0.00149165	0.0075753	-0.993217	6.46372	PSMC6;PSMA4;PSMA2;PSMC2
Vesicle-mediated transport_Homo sapiens_R-HSA-5653656	10/492	0.00150519	0.0075753	-1.12384	7.30366	GJD2;RAB1A;HSP90AA1;RACGAP1;ALPP;KIF5B;CHMP2B;KIF23;CALM1;HSP90B1
Signaling by ERBB4_Homo sapiens_R-HSA-1236394	8/330	0.0015082	0.0075753	-1.36888	8.89337	BRAP;PSMC6;PSMA4;PSMA2;PSMC2;PPP2R5C;CALM1;JAK3
Downstream signaling events of B Cell Receptor (BCR)_Homo sapiens_R-HSA-1168372	6/192	0.00167734	0.0083615	-1.28855	8.2345	PSMC6;PSMA4;PSMA2;PSMC2;PPP2R5C;IKBKG
Regulation of APC/C activators between G1/S and early anaphase_Homo sapiens_R-HSA-176408	1979-04-01	0.00180723	0.00894174	-0.963233	6.08374	PSMC6;PSMA4;PSMA2;PSMC2
Diseases associated with surfactant metabolism_Homo sapiens_R-HSA-5687613	2023-10-02	0.00185115	0.00895849	3.29509	-20.7325	SFTPC;CCDC59
eNOS activation_Homo sapiens_R-HSA-203615	2023-10-02	0.00185115	0.00895849	4.04901	-25.4762	HSP90AA1;CALM1
Signaling by GPCR_Homo sapiens_R-HSA-372790	18/1293	0.00193706	0.00930631	-1.09802	6.85886	BRAP;OR1F1;PDE4C;OPRL1;ADCY3;TAS2R16;PPP2R5C;CRHR2;PSMC6;PSMA4;GRM4;CNR2;PSMA2;PSMC2;TAC3;CALM1;JAK3;DRD5
COPI-dependent Golgi-to-ER retrograde traffic_Homo sapiens_R-HSA-6811434	1981-04-01	0.00198116	0.00944972	-0.65804	4.09569	RAB1A;RACGAP1;KIF5B;KIF23
TCF dependent signaling in response to WNT_Homo sapiens_R-HSA-201681	6/199	0.00200941	0.009516	-1.07568	6.67987	PSMC6;PSMA4;PSMA2;H2AFZ;PSMC2;PPP2R5C
Signaling by Hedgehog_Homo sapiens_R-HSA-5358351	5/136	0.0020269	0.00953074	-1.00284	6.21889	PSMC6;PSMA4;PSMA2;PSMC2;ADCY3
DNA Replication Pre-Initiation_Homo sapiens_R-HSA-69002	1982-04-01	0.00207233	0.00954134	-0.931448	5.75549	PSMC6;PSMA4;PSMA2;PSMC2
M/G1 Transition_Homo sapiens_R-HSA-68874	1982-04-01	0.00207233	0.00954134	-0.921026	5.6911	PSMC6;PSMA4;PSMA2;PSMC2
Antigen processing-Cross presentation_Homo sapiens_R-HSA-1236975	1982-04-01	0.00207233	0.00954134	-0.815772	5.04072	PSMC6;PSMA4;PSMA2;PSMC2
Infectious disease_Homo sapiens_R-HSA-5663205	8/348	0.00210175	0.0095546	-1.14502	7.05904	HSP90AA1;PSMC6;PSMA4;PSMA2;POLR2C;PSMC2;CHMP2B;CALM1
Axon guidance_Homo sapiens_R-HSA-422475	10/515	0.00210403	0.0095546	-1.0908	6.7236	BRAP;ACTR2;HSP90AA1;PSMC6;PSMA4;PSMA2;PSMC2;PPP2R5C;CALM1;JAK3
Gastrin-CREB signalling pathway via PKC and MAPK_Homo sapiens_R-HSA-881907	9/432	0.0021899	0.00987691	-1.23768	7.57942	BRAP;PSMC6;PSMA4;PSMA2;PSMC2;TAC3;PPP2R5C;CALM1;JAK3
RHO GTPases activate IQGAPs_Homo sapiens_R-HSA-5626467	2023-11-02	0.00225283	0.0100921	3.81318	-23.2435	CTNNA1;CALM1
APC/C-mediated degradation of cell cycle proteins_Homo sapiens_R-HSA-174143	1985-04-01	0.00236315	0.010376	-0.914072	5.52809	PSMC6;PSMA4;PSMA2;PSMC2
Regulation of mitotic cell cycle_Homo sapiens_R-HSA-453276	1985-04-01	0.00236315	0.010376	-0.895174	5.4138	PSMC6;PSMA4;PSMA2;PSMC2
Hedgehog 'on' state_Homo sapiens_R-HSA-5632684	1985-04-01	0.00236315	0.010376	-0.754258	4.56157	PSMC6;PSMA4;PSMA2;PSMC2
Signal Transduction_Homo sapiens_R-HSA-162582	28/2465	0.00238467	0.0104016	-0.935871	5.65144	OPRL1;ADCY3;CRHR2;GRM4;RACGAP1;CNR2;POLR2C;CASP3;KIF5B;CTNNA1;TAC3;IKBKG;JAK3;DRD5;BRAP;ACTR2;HSP90AA1;PPP1R12A;H2AFZ;OR1F1;PDE4C;PPP2R5C;TAS2R16;PSMC6;PSMA4;PSMA2;PSMC2;CALM1
Beta-catenin independent WNT signaling_Homo sapiens_R-HSA-3858494	5/144	0.00259878	0.0112614	-0.993213	5.91231	PSMC6;PSMA4;PSMA2;PSMC2;CALM1
Signaling by Rho GTPases_Homo sapiens_R-HSA-194315	8/367	0.00291386	0.0124141	-0.974992	5.69227	ACTR2;PPP1R12A;RACGAP1;H2AFZ;KIF5B;CTNNA1;PPP2R5C;CALM1
Disease_Homo sapiens_R-HSA-1643685	12/725	0.00291673	0.0124141	-1.01145	5.90413	HSP90AA1;PSMC6;PSMA4;PSMA2;POLR2C;SFTPC;PSMC2;CCDC59;CHMP2B;IKBKG;PPP2R5C;CALM1
Diseases of signal transduction_Homo sapiens_R-HSA-5663202	7/288	0.00292095	0.0124141	-1.0644	6.21167	HSP90AA1;PSMC6;PSMA4;PSMA2;POLR2C;PSMC2;PPP2R5C
Kinesins_Homo sapiens_R-HSA-983189	1944-03-01	0.00298954	0.0126246	0.0457863	-0.266139	RACGAP1;KIF5B;KIF23
PCP/CE pathway_Homo sapiens_R-HSA-4086400	1991-04-01	0.00302683	0.0127012	-0.736892	4.27415	PSMC6;PSMA4;PSMA2;PSMC2
G2/M Checkpoints_Homo sapiens_R-HSA-69481	5/150	0.00309858	0.0129205	-0.943963	5.45309	PSMC6;PSMA4;PSMA2;PSMC2;UBE2V2
MAPK6/MAPK4 signaling_Homo sapiens_R-HSA-5687128	1992-04-01	0.00314859	0.0130443	-0.844328	4.86401	PSMC6;PSMA4;PSMA2;PSMC2
Mitotic Telophase/Cytokinesis_Homo sapiens_R-HSA-68884	2013-02-01	0.00316763	0.0130443	2.99254	-17.2214	STAG2;KIF23
Signaling by Wnt_Homo sapiens_R-HSA-195721	7/295	0.00333444	0.0136465	-1.00275	5.71911	PSMC6;PSMA4;PSMA2;H2AFZ;PSMC2;PPP2R5C;CALM1
HIV Infection_Homo sapiens_R-HSA-162906	6/222	0.00345751	0.0140634	-0.936417	5.30687	PSMC6;PSMA4;PSMA2;POLR2C;PSMC2;CHMP2B
Synthesis of DNA_Homo sapiens_R-HSA-69239	1997-04-01	0.00380777	0.0153936	-0.782864	4.36111	PSMC6;PSMA4;PSMA2;PSMC2
Metabolism of proteins_Homo sapiens_R-HSA-392499	15/1074	0.00452224	0.0181712	-0.835279	4.50946	RAB1A;H2AFZ;SFTPC;SLC30A5;CCDC59;HSP90B1;CCT6A;EIF3M;STAG2;KIF5B;A4GNT;LMNA;TIMM17A;VDAC1;ARSE
DNA Replication_Homo sapiens_R-HSA-69306	4/105	0.00504724	0.0201585	-0.803148	4.24778	PSMC6;PSMA4;PSMA2;PSMC2
Golgi-to-ER retrograde transport_Homo sapiens_R-HSA-8856688	4/110	0.00594526	0.023603	-0.579627	2.97068	RAB1A;RACGAP1;KIF5B;KIF23
Meiotic synapsis_Homo sapiens_R-HSA-1221632	1957-03-01	0.00620958	0.0245057	-0.190305	0.967067	STAG2;H2AFZ;LMNA
G1/S Transition_Homo sapiens_R-HSA-69206	4/112	0.00633239	0.0248425	-0.705315	3.57036	PSMC6;PSMA4;PSMA2;PSMC2
Membrane Trafficking_Homo sapiens_R-HSA-199991	8/420	0.00650284	0.0253084	-0.796219	4.00937	GJD2;RAB1A;RACGAP1;ALPP;KIF5B;CHMP2B;KIF23;CALM1
Intra-Golgi and retrograde Golgi-to-ER traffic_Homo sapiens_R-HSA-6811442	5/179	0.00652751	0.0253084	-0.639566	3.21812	RAB1A;RACGAP1;ALPP;KIF5B;KIF23
Metabolism of amino acids and derivatives_Homo sapiens_R-HSA-71291	7/335	0.00661485	0.0254979	-0.876818	4.40026	PSMC6;PSMA4;PSMA2;RARS;PSMC2;SCLY;ENOPH1
Cell Cycle Checkpoints_Homo sapiens_R-HSA-69620	5/182	0.00699096	0.026792	-0.840976	4.17388	PSMC6;PSMA4;PSMA2;PSMC2;UBE2V2
Antigen processing: Ubiquitination & Proteasome degradation_Homo sapiens_R-HSA-983168	6/260	0.00737827	0.0281138	-0.803355	3.94384	PSMC6;PSMA4;UBE2D4;PSMA2;PSMC2;UBE2V2
eNOS activation and regulation_Homo sapiens_R-HSA-203765	2020-02-01	0.00748833	0.0282089	1.99248	-9.75201	HSP90AA1;CALM1
Metabolism of nitric oxide_Homo sapiens_R-HSA-202131	2020-02-01	0.00748833	0.0282089	2.02987	-9.93502	HSP90AA1;CALM1
RHO GTPases activate PAKs_Homo sapiens_R-HSA-5627123	2021-02-01	0.0082413	0.03087	1.68941	-8.10681	PPP1R12A;CALM1
Host Interactions of HIV factors_Homo sapiens_R-HSA-162909	4/129	0.0103132	0.0384137	-0.742622	3.397	PSMC6;PSMA4;PSMA2;PSMC2
DARPP-32 events_Homo sapiens_R-HSA-180024	2024-02-01	0.0106937	0.0393884	1.46085	-6.62948	PDE4C;CALM1
Insulin processing_Homo sapiens_R-HSA-264876	2024-02-01	0.0106937	0.0393884	1.66971	-7.57732	SLC30A5;KIF5B
RAF activation_Homo sapiens_R-HSA-5673000	2025-02-01	0.0115742	0.0423959	1.40887	-6.28212	BRAP;PPP2R5C
Mitotic G1-G1/S phases_Homo sapiens_R-HSA-453279	4/136	0.012335	0.0447449	-0.641921	2.82145	PSMC6;PSMA4;PSMA2;PSMC2
Attenuation phase_Homo sapiens_R-HSA-3371568	2026-02-01	0.0124854	0.0447449	1.30737	-5.73046	HSP90AA1;PTGES3
Calmodulin induced events_Homo sapiens_R-HSA-111933	2026-02-01	0.0124854	0.0447449	1.36493	-5.98278	ADCY3;CALM1
CaM pathway_Homo sapiens_R-HSA-111997	2026-02-01	0.0124854	0.0447449	1.39103	-6.09714	ADCY3;CALM1
Uptake and actions of bacterial toxins_Homo sapiens_R-HSA-5339562	2027-02-01	0.0134269	0.0478605	1.41425	-6.09611	HSP90AA1;CALM1
Factors involved in megakaryocyte development and platelet production_Homo sapiens_R-HSA-983231	4/141	0.0139242	0.0493677	-0.507996	2.17124	RACGAP1;KIF5B;CAPZA2;KIF23
